# Transcriptome profiling of tendon fibroblasts at the onset of embryonic muscle contraction reveals novel force-responsive genes

**DOI:** 10.1101/2022.08.31.506026

**Authors:** Pavan K Nayak, Arul Subramanian, Thomas F Schilling

## Abstract

Mechanical forces play a critical role in tendon development and function, influencing cell behavior through mechanotransduction signaling pathways and subsequent extracellular matrix (ECM) remodeling. Here we investigate the molecular mechanisms by which tenocytes in developing zebrafish embryos respond to muscle contraction forces during the onset of swimming and cranial muscle activity. Using genome-wide bulk RNA sequencing of FAC-sorted tenocytes we identify novel tenocyte markers and genes involved in tendon mechanotransduction. Embryonic tendons show dramatic changes in expression of Matrix Remodeling Associated 5b (mxra5b), Matrilin 1 (matn1), and the transcription factor Kruppel-like factor 2a (klf2a), as muscles start to contract. Using embryos paralyzed either by loss of muscle contractility or neuromuscular stimulation we confirm that muscle contractile forces influence the spatial and temporal expression patterns of all three genes. Quantification of these gene expression changes across tenocytes at multiple tendon entheses and myotendinous junctions reveals that their responses depend on force intensity, duration and tissue stiffness. These force-dependent feedback mechanisms in tendons, particularly in the ECM, have important implications for improved treatments of tendon injuries and atrophy.
