## Supplementary File 2 for "Transcriptome profiling of tendon fibroblasts at the onset of embryonic muscle contraction reveals novel force-responsive genes"

Enrichment FDR	nGenes	Pathway Genes	Fold Enrichment	Pathway	URL	Genes
2.68E-42	74	130	6.581294243	Ribosome	http://www.genome.jp/kegg-bin/show_pathway?dre03010	rpl28 rpl23a rpl38 rpl12 rpl7 rpl15 rps15a rpl22l1 rpl21 rplp2l rps9 rpl19 rps4x rpl8 rpl35 rpsa rpl7a rps6 rpl5a rplp1 rps27.1 mrps18a rpl18a rpl10 rps21 rpl34 rpl18 rps26l rps19 rps27a rps10 rps3a rps28 rpl30 rps13 rpl39 rps14 rps12 rps26 rpl9 rps24 rpl4 rps29 uba52 rps25 rpl10a rps5 rpl11 rpl13a rps16 RPS17 rplp0 rps11 rpl23 rpl32 rps8a rpl17 rpl36a rpl6 mrpl4 rpl22 rps15 rps2 rpl29 rpl35a fau…
1.24E-07	61	314	2.246069175	Salmonella infection	http://www.genome.jp/kegg-bin/show_pathway?dre05132	mylpfb hsp90b1 pfn2 exoc4 hdr nfkbiaa tuba8l4 mapk12b ripk1l mycb nfkbiab myl9b mapk8b myd88 actr1 chuk prx rock2a pik3cg rhocb m6pr flnca flncb tlr4ba rab5c rhoaa hsp90ab1 rhogd tuba8l2 fosab actb2 myl9a acbd3 jun txn dynlt3 tubb1 mylpfa arpc4 casp3b tuba1c tnfsf10 myl10 wasf3b map2k4a snx18a zgc:109889 dynll2a vps18 kif5ba tuba4l arl8a rhoab rela mapk10 rps3 akt2l cyth4b tuba7l cxcl8a tubb6
9.96E-05	46	258	2.061394279	Focal adhesion	http://www.genome.jp/kegg-bin/show_pathway?dre04510	itgb6 mylpfb ppp1caa myl9b mapk8b col1a1a rock2a rhocb flnca flncb tnc cav3 col9a2 tnn rhoaa ccnd3 crkl mylk2 igf1rb parvab col9a3 actb2 myl9a jun itgb7 vcla chad col4a6 col4a5 mylpfa bcar1 ilk thbs2a pxnb col6a2 myl10 col2a1a met zgc:158296 col9a1a thbs2b col6a1 pxna rhoab mapk10 akt2l
0.00073446	35	194	2.085879688	Apoptosis	http://www.genome.jp/kegg-bin/show_pathway?dre04210	ctsl.1 hdr nfkbiaa tuba8l4 ripk1l nfkbiab ctsla mcl1a mapk8b chuk gadd45bb diablob gadd45ba tuba8l2 fosab actb2 atf4b ctslb jun lmnb1 eif2s1b casp3b tuba1c tnfsf10 aifm1 ern2 ctsf traf1 tuba4l pidd1 birc5a rela mapk10 akt2l tuba7l
0.00073446	40	233	1.984846889	Adrenergic signaling in cardiomyocytes	http://www.genome.jp/kegg-bin/show_pathway?dre04261	cacnb3a ppp1caa slc8a3 mapk12b cacng1a cacnb4a atp1b1a creb3l1 pik3cg atp1a3a atp2a1 crema atf2 adra1d ppp2r5a atp2a2a cacna1sa ppp2r1bb tpma calm1b atp1b2b atp2a1l acta1a tnnc1b atf4b atp2b3a creb1a camk2a camk2g2 creb3l3a atp2a3 cacnb4b creb3l2 cacng3b adcy3a actc1b ppp2r2ca pik3r5 cacna2d2a akt2l
0.000916945	15	54	3.211592536	Pyruvate metabolism	http://www.genome.jp/kegg-bin/show_pathway?dre00620	me3 pck1 dlat ldhba aldh3a2b aldh16a1 ldhd pklr mdh2 aldh9a1a.2 glo1 aldh9a1a.1 fh aldh2.1 ldha
0.000965768	46	290	1.833930083	Regulation of actin cytoskeleton	http://www.genome.jp/kegg-bin/show_pathway?dre04810	myh9b itgb6 mylpfb fgf8a ppp1caa pfn2 myl9b arhgef4 rock2a rhocb cfl1 rhoaa crkl fgf10a mylk2 pik3r3b actb2 myl9a itgb7 vcla mylpfa arpc4 tmsb cxcl12b arhgef1b bcar1 cxcr4a fgfr2 wasf1 pxnb myl10 apc2 myh9a pip4k2ab mos diaph2 si:ch211-203d1.3 pxna rhoab iqgap3 zmp:0000001082 ssh2b lpar1 fgd1 fgf10b limk1a
0.000981128	36	209	1.991494702	Wnt signaling pathway	http://www.genome.jp/kegg-bin/show_pathway?dre04310	psen1 ryk mycb mapk8b csnk2a2b wnt11 fosl1a rock2a rhocb prickle2a fzd3a rhoaa ccnd3 vangl2 nfatc1 prickle2b wnt9b ctnnbip1 wnt4b tle2a jun ctbp2a wnt7aa porcn camk2a camk2g2 ctbp1 fzd3b tbl1xr1a fzd7a apc2 sfrp2 notum2 rhoab nfatc2a mapk10
0.001319204	27	142	2.198357708	Cardiac muscle contraction	http://www.genome.jp/kegg-bin/show_pathway?dre04260	cacnb3a slc8a3 cacng1a casq2 cacnb4a uqcrb atp1b1a atp1a3a atp2a1 cox4i2 uqcrq atp2a2a cacna1sa cox4i1 tpma atp1b2b atp2a1l acta1a tnnc1b cox6b1 atp2a3 cacnb4b cacng3b cox8b actc1b cox5ab cacna2d2a
0.002018919	25	131	2.20643762	TGF-beta signaling pathway	http://www.genome.jp/kegg-bin/show_pathway?dre04350	gdf5 gdf6b mycb inhbaa rhocb rps6kb1a tfdp1a tgfb3 bmp4 bmpr2b inhbab rhoaa ppp2r1bb bmp8a smurf2 id1 bmp2b fmoda fsta id3 adamtsl7 fstb rhoab bmp16 bmpr1ab
0.002042409	14	54	2.997486367	Cysteine and methionine metabolism	http://www.genome.jp/kegg-bin/show_pathway?dre00270	phgdh ahcy cbsb bhmt dnmt3ab psat1 ldhba dnmt1 mat1a mdh2 ahcyl1 dnmt3bb.2 ldha mtr
0.002270329	56	397	1.630874194	MAPK signaling pathway	http://www.genome.jp/kegg-bin/show_pathway?dre04010	cacnb3a fgf8a mapk12b mycb cacng1a dusp8a cacnb4a mapk8b myd88 chuk gadd45bb mknk2b flnca igf2a flncb tgfb3 atf2 gadd45ba tek crkl cacna1sa hsp70.1 fgf10a fosab igf2b stmn1b igf1rb nfatc1 erbb3b atf4b ppm1ab jun casp3b hsp70l nradd fgfr2 ntf3 cacnb4b mapk8ip3 map2k4a jund met dusp6 kitlga rasgrf2a cacng3b ngfra si:dkey-246i14.3 dusp2 si:zfos-2326c3.2 rela fgf10b dusp1 mapk10 cacna2d2a akt2l
0.002270329	19	89	2.468235162	Adipocytokine signaling pathway	http://www.genome.jp/kegg-bin/show_pathway?dre04920	prkag1 nfkbiaa nfkbiab mapk8b chuk ptpn11b pck1 socs3b pparaa prkcq prkab1a cpt1ab irs2b acsl2 rxrba lepa rela mapk10 akt2l
0.002851743	11	38	3.346817485	DNA replication	http://www.genome.jp/kegg-bin/show_pathway?dre03030	rpa3 rpa1 pole3 mcm4 pola1 pcna rfc3 pole pole2 mcm7 mcm2
0.004330254	28	165	1.961991076	NOD-like receptor signaling pathway	http://www.genome.jp/kegg-bin/show_pathway?dre04621	nfkbiaa mapk12b ripk1l nfkbiab mapk8b myd88 chuk rhocb tlr4ba atg5 panx1a rhoaa hsp90ab1 unm_sa911 gbp1 jun txn antxr1d si:dkey-32e23.4 antxr1c txnipb mfn1b rhoab brcc3 rela map1lc3b mapk10 cxcl8a
0.005462708	28	168	1.926955521	Phagosome	http://www.genome.jp/kegg-bin/show_pathway?dre04145	ctsl.1 tuba8l4 ctsla m6pr tlr4ba sec61a1 rab5c tuba8l2 atp6v0b canx actb2 ctslb tubb1 tuba1c atpv0e2 thbs2a thbs2b tuba4l calr sec61b pla2r1 mrc2 lamp1b hbl2 tfr1a calr3a tuba7l tubb6
0.007148833	13	56	2.683973762	Ferroptosis	http://www.genome.jp/kegg-bin/show_pathway?dre04216	fth1b fth1a zgc:56095 ncoa4 atg5 zgc:158423 steap3 fthl28 fthl30 acsl2 fthl31 map1lc3b tfr1a
0.014128075	19	106	2.072386127	ErbB signaling pathway	http://www.genome.jp/kegg-bin/show_pathway?dre04012	mycb mapk8b cbl abl2 rps6kb1a crkl cdkn1ba erbb3b gab1 jun camk2a stat5b camk2g2 map2k4a plcg2 hbegfa btc mapk10 akt2l
0.014128075	29	189	1.774022544	Necroptosis	http://www.genome.jp/kegg-bin/show_pathway?dre04217	hdr ripk1l fth1b glud1a mapk8b fth1a zgc:56095 tlr4ba faf1 slc25a4 hsp90ab1 chmp3 camk2a pygma stat5b camk2g2 tnfsf10 aifm1 si:dkey-32e23.4 fthl28 fthl30 hist1h2a11 fthl31 glud1b chmp6b mapk10 hist1h2a2 chmp5b si:ch1073-153i20.5
0.017269206	186	1762	1.220478071	Metabolic pathways	http://www.genome.jp/kegg-bin/show_pathway?dre01100	phgdh hsd11b2 me3 idh2 dhfr ahcy smyd2b glud1a smyd1a acer1 cbsb uqcrb cahz enpp2 plod2 mgat1a aacs asah2 gpia gpx8 bhmt pck1 zgc:55413 colgalt2 hprt1l dnmt3ab dlat hacd3 asns galcb psat1 mtmr6 pik3cg gpx1a gc2 npr1b si:dkey-199f5.8 ldhba idi1 aox6 rrm2 alas1 pgls ntpcr mgst1.2 cox4i2 ggps1 selenbp1 synj1 tpi1a aco1 suv39h1a uros elovl4b rdh8a fut9d dhdhl ndufb10 uqcrq aldh3a2b dnmt1 hsd20b2 atp6…
0.017269206	16	85	2.176326236	P53 signaling pathway	http://www.genome.jp/kegg-bin/show_pathway?dre04115	hdr gadd45bb sesn3 ccng2 tp73 rrm2 ppm1db ccnd3 gadd45ba rrm2b ei24 casp3b serpine1 pidd1 steap3 ccng1
0.017334998	13	63	2.385754455	RIG-I-like receptor signaling pathway	http://www.genome.jp/kegg-bin/show_pathway?dre04622	nfkbiaa mapk12b ripk1l nfkbiab mapk8b chuk ddx3xa atg5 otud5a rela pin1 mapk10 cxcl8a
0.017400206	21	126	1.926955521	C-type lectin receptor signaling pathway	http://www.genome.jp/kegg-bin/show_pathway?dre04625	nfkbiaa malt2 mapk12b nfkbiab mapk8b chuk ptpn11b rhocb rhoaa calm1b nfatc1 plk3 irf1b jun egr2a plcg2 rhoab rela nfatc2a mapk10 akt2l
0.019788004	14	72	2.248114775	Notch signaling pathway	http://www.genome.jp/kegg-bin/show_pathway?dre04330	rbpja psen1 her4.4 hey2 lfng her2 tle2a ctbp2a notch3 her15.1 ctbp1 hey1 her4.2 zgc:114200
0.0198345	29	197	1.701981019	Protein processing in endoplasmic reticulum	http://www.genome.jp/kegg-bin/show_pathway?dre04141	hsp90b1 prkcsh sel1l pdia6 mapk8b rrbp1a pdia4 vcp sec61a1 edem2 hsp90ab1 hsp70.1 bag2 canx atf4b dnajb1b rrbp1b eif2s1b hsp70l ern2 rpn1 selenos calr sec61b pdia3 mapk10 hspa5 calr3a sec24a
0.0198345	17	96	2.047390242	ECM-receptor interaction	http://www.genome.jp/kegg-bin/show_pathway?dre04512	itgb6 col1a1a tnc col9a2 tnn col9a3 itgb7 chad col4a6 col4a5 sdc4 thbs2a col6a2 col2a1a col9a1a thbs2b col6a1
0.02477562	13	67	2.243321353	Glutathione metabolism	http://www.genome.jp/kegg-bin/show_pathway?dre00480	idh2 gpx8 gpx1a rrm2 mgst1.2 rrm2b gstm.1 ggt5a chac1 mgst2 gsta.1 gpx7 gstp1
0.025753939	32	229	1.615613363	Tight junction	http://www.genome.jp/kegg-bin/show_pathway?dre04530	myh9b prkag1 tuba8l4 mpp5a myl9b myl6 mapk8b cldn7b rock2a rhocb rhoaa tuba8l2 ppp2r1bb actb2 myl9a cldnf jun prkab1a arpc4 pcna tuba1c cgnb epb41l4b amotl2a myh9a zgc:136892 tuba4l tjp1b rhoab ppp2r2ca mapk10 tuba7l
0.027189429	42	323	1.503383255	Endocytosis	http://www.genome.jp/kegg-bin/show_pathway?dre04144	cbl asap2a rab22a iqsec1b rhocb asap3 cav3 rab5c rhoaa ldlra hsp70.1 dab2 pld2 igf1rb chmp3 smurf2 ehd2b si:dkey-71h2.2 cltca ist1 arpc4 hsp70l pld1b cxcr4a fgfr2 grk1a arap1a psd2 sh3gl1a zgc:158296 kif5ba iqsec2b cblc mvb12ba iqsec3b rhoab itchb zgc:114173 tfr1a chmp6b chmp5b cyth4b
0.029735952	16	93	1.989115377	Mitophagy	http://www.genome.jp/kegg-bin/show_pathway?dre04137	mapk8b csnk2a2b bnip4 atg5 bnip3lb rps27a hif1ab atf4b uba52 foxo3b jun bcl2l13 mfn1b rela map1lc3b mapk10
0.037103351	24	164	1.691960946	Vascular smooth muscle contraction	http://www.genome.jp/kegg-bin/show_pathway?dre04270	myh9b ppp1caa myl9b myl6 adma rock2a rhocb npr1b adra1d rhoaa lsp1a cacna1sa mylk2 prkcq calm1b myl9a arhgef1b ednrab myh9a mrvi1 adcy3a cald1b rhoab npr2
0.041013743	14	81	1.998324244	Glycolysis / Gluconeogenesis	http://www.genome.jp/kegg-bin/show_pathway?dre00010	gpia pck1 dlat ldhba tpi1a aldh3a2b aldh16a1 pklr aldh9a1a.2 pfkmb adpgk2 aldh9a1a.1 aldh2.1 ldha
0.041013743	14	81	1.998324244	Lysine degradation	http://www.genome.jp/kegg-bin/show_pathway?dre00310	smyd2b smyd1a plod2 colgalt2 suv39h1a aldh3a2b bbox1 aldh16a1 aldh9a1a.2 plod1a kmt2ba aldh9a1a.1 aldh2.1 kmt5ab
0.041013743	25	176	1.642291638	FoxO signaling pathway	http://www.genome.jp/kegg-bin/show_pathway?dre04068	prkag1 mapk12b mapk8b chuk pck1 gadd45bb ccng2 tgfb3 bnip4 sgk1 gadd45ba cdkn1ba pik3r3b igf1rb plk3 fbxo32 klf2b klf2a foxo3b prkab1a tnfsf10 plk1 irs2b mapk10 akt2l
0.041013743	26	185	1.624892224	Apelin signaling pathway	http://www.genome.jp/kegg-bin/show_pathway?dre04371	prkag1 gnb3a slc8a3 gng3 gngt2a ryr1a pik3cg rps6kb1a rps6 mylk2 calm1b egr1 klf2b klf2a ccn2a prkab1a notch3 apln serpine1 ryr3 adcy3a map1lc3b pik3r5 gngt2b akt2l ccn2b
0.049522174	16	100	1.849877301	Toll-like receptor signaling pathway	http://www.genome.jp/kegg-bin/show_pathway?dre04620	nfkbiaa mapk12b ripk1l nfkbiab mapk8b myd88 chuk tlr4ba fosab jun cd40 map2k4a rela mapk10 akt2l cxcl8a
0.071780539	27	204	1.530229385	Cytokine-cytokine receptor interaction	http://www.genome.jp/kegg-bin/show_pathway?dre04060	gdf5 hdr gdf6b inhbaa tgfb3 bmp4 bmpr2b inhbab bmp8a lifrb bmp2b cd40 cxcl12b epoa cxcl14 nradd tnfsf10 cxcr4a ackr3b ackr4a ngfra lepa gdf10a il16 bmp16 cxcl8a bmpr1ab
0.083752417	15	98	1.76965303	MRNA surveillance pathway	http://www.genome.jp/kegg-bin/show_pathway?dre03015	ppp1caa tardbpl pabpc1a wdr33 cpsf4 pabpc1b ppp2r5a cpsf2 ppp2r1bb etf1b pcf11 nxf1 fip1l1b dazap1 eif4a3
0.093680493	7	34	2.380356821	Citrate cycle (TCA cycle)	http://www.genome.jp/kegg-bin/show_pathway?dre00020	idh2 pck1 dlat aco1 mdh2 sdhda fh
0.124959959	8	44	2.102133296	Nucleotide excision repair	http://www.genome.jp/kegg-bin/show_pathway?dre03420	rpa3 rpa1 pole3 xpa pcna rfc3 pole pole2
0.134770291	5	22	2.62766662	Mismatch repair	http://www.genome.jp/kegg-bin/show_pathway?dre03430	rpa3 rpa1 pcna rfc3 msh3
0.146317593	6	30	2.312346626	Mannose type O-glycan biosynthesis	http://www.genome.jp/kegg-bin/show_pathway?dre00515	si:dkey-199f5.8 fut9d b3gat1a pomt2 b4gat1 fkrp
0.158610198	9	55	1.891919967	Fatty acid degradation	http://www.genome.jp/kegg-bin/show_pathway?dre00071	aldh3a2b aldh16a1 acaa2 acadm aldh9a1a.2 cpt1ab aldh9a1a.1 acsl2 aldh2.1
0.166549341	11	73	1.742178965	Ribosome biogenesis in eukaryotes	http://www.genome.jp/kegg-bin/show_pathway?dre03008	gnl3 csnk2a2b dkc1 eif6 gnl3l wdr75 nxf1 drosha ran xpo1a nop58
0.189253622	7	41	1.973954437	Fatty acid elongation	http://www.genome.jp/kegg-bin/show_pathway?dre00062	zgc:55413 hacd3 elovl4b hsd20b2 acaa2 elovl8b elovl1a
0.189253622	9	58	1.794062037	Valine, leucine and isoleucine degradation	http://www.genome.jp/kegg-bin/show_pathway?dre00280	aacs aox6 aldh3a2b aldh16a1 acaa2 acadm aldh9a1a.2 aldh9a1a.1 aldh2.1
0.189253622	5	25	2.312346626	Histidine metabolism	http://www.genome.jp/kegg-bin/show_pathway?dre00340	aldh3a2b aldh16a1 aldh9a1a.2 aldh9a1a.1 aldh2.1
0.189253622	17	131	1.500377582	Carbon metabolism	http://www.genome.jp/kegg-bin/show_pathway?dre01200	phgdh me3 idh2 glud1a gpia dlat psat1 pgls tpi1a aco1 pklr mdh2 sdhda pfkmb adpgk2 fh glud1b
0.192193637	3	11	3.153199944	Ubiquinone and other terpenoid-quinone biosynthesis	http://www.genome.jp/kegg-bin/show_pathway?dre00130	coq5 hpdb coq7
0.192193637	4	18	2.569274029	Selenocompound metabolism	http://www.genome.jp/kegg-bin/show_pathway?dre00450	sepsecs scly txnrd3 mtr
0.192193637	18	142	1.465571805	Melanogenesis	http://www.genome.jp/kegg-bin/show_pathway?dre04916	wnt11 creb3l1 fzd3a calm1b gnao1b wnt9b wnt4b wnt7aa creb1a camk2a tyrp1b camk2g2 creb3l3a fzd3b fzd7a creb3l2 kitlga adcy3a
0.19257838	12	86	1.613265088	Biosynthesis of amino acids	http://www.genome.jp/kegg-bin/show_pathway?dre01230	phgdh idh2 cbsb asns psat1 tpi1a aco1 mat1a pklr pfkmb otc mtr
