## Supplementary File 3 for "Transcriptome profiling of tendon fibroblasts at the onset of embryonic muscle contraction reveals novel force-responsive genes"

### Sheet: Sheet1
DAVID Bioinformatics Pathway Analysis
Kegg Pathway	No. of Genes	P-value	Genes
Ribosome	45	2.2e-24	rpl10	rpl10a	rpl12	rpl13	rpl15	rpl17	rpl19	rpl21	rpl22	rpl23	rpl23a	rpl24	rpl28	rpl29
			rpl32	rpl136a	rpl38	rpl39	rpl14	rpl15a	rpl7	rpl8	rpl9	rps10	rps11	rps12	rps15a	rps16
			rps18	rps19	rps24	rps25	rps26l	rps29	rps3a	rps8a	rps9	rpsa	rplpl2l	rplp0	rplp1	uba52
Glutathione metabolism	8	0.025	gstp1	gsta.1	gpx1a	gpx8	mgst1.2	mgst2	rrm2	rrm2
Retinol metabolism	6	0.054	aldh1a2	bco1	cyp26c1	cyp26b1	rdh8a	rdh8b
Insulin resistance	12	0.094	cpt1ab	mgea5	nfkbiab	nfkbiab	pck1	pygma	prkcg	prkag1	ppp1caa	ppp1r3b	ppp1r3cb	socs3b
