## Supplementary File 5 for "Transcriptome profiling of tendon fibroblasts at the onset of embryonic muscle contraction reveals novel force-responsive genes"

	Overlapping Genes
1	myh9b
2	gulp1a
3	psmb6
4	eif5
5	idh2
6	aqp3a
7	nr1d2a
8	six4a
9	psen1
10	rpl28
11	triobpb
12	ddi2
13	mycn
14	mta1
15	rab3il1
16	myl9b
17	slc10a4
18	vcanb
19	pdcl
20	hdlbpa
21	mapk8b
22	rps15a
23	rps9
24	dlx4a
25	ptpn11b
26	col1a1a
27	gpia
28	hoxb5a
29	gadd45bb
30	cilp2
31	snx13
32	rps4x
33	matn4
34	zfp36l1a
35	galcb
36	psat1
37	huwe1
38	farsb
39	pabpc1a
40	smarcc1a
41	klf1
42	rock2a
43	bgna
44	xrcc3
45	rpl35
46	zgc:56095
47	slc6a9
48	flncb
49	rhag
50	sparc
51	zgc:158803
52	serpinh1b
53	vcp
54	psmd8
55	cep85l
56	tns1b
57	ptmaa
58	st8sia6
59	eif3d
60	ppm1db
61	ncoa4
62	sec61a1
63	gopc
64	crema
65	he1.1
66	top2a
67	selenbp1
68	inhbab
69	tnn
70	ptgr1
71	synj1
72	arhgap29a
73	rab5c
74	bcl2l10
75	uros
76	yy1b
77	tpmt.2
78	tp53inp1
79	aldh3a2b
80	matn1
81	naa15b
82	ccdc80l1
83	irx3b
84	tuba8l2
85	mylk2
86	dab2
87	ampd3b
88	arl4cb
89	nr2f5
90	prkar2aa
91	selenon
92	rarga
93	jpt2
94	crabp1b
95	cited4a
96	sumo3b
97	col18a1a
98	rps12
99	tbx18
100	zic2b
101	plrg1
102	atp5mf
103	hbbe3
104	tsc22d1
105	h1-0
106	plk3
107	trappc8
108	rps24
109	si:ch211-121a2.2
110	tent5ba
111	mcm4
112	id1
113	rack1
114	ebf2
115	cdca8
116	ckbb
117	rpl11
118	ms4a17a.8
119	postna
120	si:ch211-241j12.3
121	etf1b
122	loxl2a
123	fmoda
124	slit1a
125	aqp8a.1
126	hbbe2
127	rps16
128	zgc:113263
129	si:ch211-214j24.10
130	snai1b
131	si:ch211-113a14.18
132	rplp0
133	islr2
134	ush1c
135	ist1
136	col4a6
137	col4a5
138	eif2s1b
139	rps11
140	rpl23
141	entpd5a
142	h1-10
143	ripply1
144	kti12
145	dctpp1
146	gabpb2b
147	tmsb
148	cxcl12b
149	ret
150	acta1b
151	rps8a
152	cyp26c1
153	rca2.1
154	snai1a
155	ran
156	serpine3
157	nmt1b
158	prpf40a
159	plk1
160	otud5a
161	plod1a
162	mettl9
163	lrrn1
164	nin
165	wasf1
166	cbx5
167	si:dkey-44g23.5
168	slc7a3b
169	cemip2
170	amotl2a
171	chaf1a
172	dip2ca
173	ctsf
174	myh9a
175	antxr1c
176	arid3c
177	yap1
178	slc16a1b
179	cd151l
180	aldh9a1a.1
181	igsf9bb
182	si:dkey-238c7.16
183	ostm1
184	zgc:162944
185	hmga2
186	ppap2d
187	knl1
188	chac1
189	tmem45a
190	arid3a
191	dusp6
192	zgc:153675
193	rell2
194	col9a1a
195	thbs2b
196	sall1a
197	ibtk
198	nrde2
199	hlfa
200	frmpd3
201	igdcc3
202	luzp1
203	lzts1
204	birc5a
205	shox2
206	fthl28
207	mxra5b
208	znf451
209	cep70
210	dus2
211	cdca7a
212	iqsec2b
213	xpo1a
214	acd
215	cspg4
216	arl8a
217	myo1f
218	enox2
219	tpcn3
220	hbae3
221	ehbp1l1b
222	tmem41b
223	si:dkey-71b5.7
224	bri3
225	mtss1lb
226	cebpd
227	rpl35a
228	si:dkey-30c15.10
229	and1
230	nes
231	si:ch211-14k19.8
232	hapln1a
233	si:ch211-265o23.1
234	ifit11
235	si:dkeyp-115e12.6
236	mki67
237	si:ch211-102c2.7
238	si:dkey-108k21.21
239	oip5
240	si:ch211-197h24.9
241	rflnb
242	fthl31
243	vgll4a
244	si:dkey-12l12.1
245	rhoab
246	si:dkey-217d24.6
247	nrp2a
248	zgc:153405
249	si:ch211-108d22.2
250	ube2a
251	rela
252	suz12b
253	slc25a42
254	cygb1
255	si:dkey-93h22.7
256	pnp5b
257	cnmd
258	utrn
259	eef2b
260	zgc:114200
261	cited4b
262	eif2a
263	map1lc3b
264	larp1
265	nap1l1
266	pin1
267	bmper
268	ece2b
269	sytl4
270	hist1h2a2
271	cacna2d2a
272	rpl14
273	si:ch211-262i1.3
274	hoxa11a
275	nop58
276	anxa1c
277	si:dkey-112a7.4
278	arl6ip4
279	si:dkey-23a13.17
280	si:ch1073-153i20.5
