## Supplementary File 6 for "Transcriptome profiling of tendon fibroblasts at the onset of embryonic muscle contraction reveals novel force-responsive genes"

Enrichment FDR	nGenes	Pathway Genes	Fold Enrichment	Pathway	URL	Genes
5.81E-15	23	55	9.298994368	Path:dre03050 Proteasome	http://www.genome.jp/kegg-bin/show_pathway?dre03050	psmb5 psmb6 psme1 psmc6 psmd12 psmc3 sem1 psma4 psmd7 psmc1a psmd6 psmd3 psmc2 psma8 psmc1b psmd4a psmd8 psma6b psmb2 psmc5 psmb1 psmb4 psmb7
2.55E-07	24	130	4.105241661	Path:dre03010 Ribosome	http://www.genome.jp/kegg-bin/show_pathway?dre03010	mrpl36 rps9 rpl35 rpl3 rpl14 rpl27 rps15a rpl23 rps12 rps27.2 rpl28 mrpl14 rps24 rps11 rps8a mrpl23 rpl5b rpl11 rpl35a rps4x mrpl12 mrps17 rplp0 rps16
1.29E-06	19	93	4.542986964	Path:dre04512 ECM-receptor interaction	http://www.genome.jp/kegg-bin/show_pathway?dre04512	col9a1a itga3b thbs4b lamc1 tnn col4a5 itgb4 col1a1a lamb2 itga5 itga2b itga11a col4a6 frem2a thbs1b fras1 agrn thbs2b lama4
1.91E-06	33	255	2.877693909	Path:dre04510 Focal adhesion	http://www.genome.jp/kegg-bin/show_pathway?dre04510	itgb3b arhgap35a rhoab mapk9 col9a1a itga3b vclb thbs4b lamc1 tnn rock2a col4a5 itgb4 col1a1a lamb2 akt2 itga5 myl9b parvaa itga2b ppp1r12a tln1 itga11a vaspb col4a6 mylk2 thbs1b thbs2b lama4 flncb fynb actb1 mapk8b
2.62E-05	26	197	2.93479628	Path:dre04141 Protein processing in endoplasmic reticulum	http://www.genome.jp/kegg-bin/show_pathway?dre04141	ube2j2 sec31b mapk9 ube4b sec61a1 sec31a stt3a hsp90aa1.1 hsp70.3 calr3b eif2s1b eif2s1a dnaja1 dnaja2b stub1 ssr4 vcp ubqln4 p4hb dnaja2a ufd1l sec61g wfs1b eif2ak1 hspa8 mapk8b
3.36E-05	28	227	2.742856029	Path:dre04530 Tight junction	http://www.genome.jp/kegg-bin/show_pathway?dre04530	rhoab mapk9 prkci rock2a myh9a hspa4b hspa4a arpc5a scrib tuba1b tuba8l2 ppp2r2d actr3 myl9b cldn5b rap2c cldn19 vaspb afdna amotl2a myh9b amot wasa tuba1a actb1 mapk8b si:dkey-253i9.4 si:ch211-114n24.6
0.000105798	119	1763	1.50094745	Path:dre01100 Metabolic pathways	http://www.genome.jp/kegg-bin/show_pathway?dre01100	hmox2a p4ha1b aldh9a1a.1 fktn ca6 pigw GK3P aldh1l2 ckbb gpia ptgs2a stt3a cyp26a1 ak2 aco2 pgam1a adi1 asmtl ndufab1b atp5l uck2b pgam1b psat1 ampd3b eno1a adsl atp6v1g1 fbp1a cox6a1 glulb hagh synj1 cbr1l gpx4a echs1 p4ha2 ada2a rdh10b idh2 lipg umps gmds cox6b2 ndufa11 selenbp1 gmps atp5pd dctpp1 elovl4a scp2a gcdha ndufa6 sardh acadl qars1 gcat atp5mf uros atp5mc1 uqcrfs1 galcb lta4h pdha1a c…
0.000105798	20	143	3.110031561	Path:dre03040 Spliceosome	http://www.genome.jp/kegg-bin/show_pathway?dre03040	phf5a hsp70.3 prpf19 prpf40a prpf6 xab2 hnrnpa1a fus bud31 sf3a3 snrpg bcas2 hnrnpm u2af2a taf15 sf3b2 lsm7 hspa8 hnrnpa3 ccdc12
0.000105798	22	166	2.947035931	Path:dre04145 Phagosome	http://www.genome.jp/kegg-bin/show_pathway?dre04145	itgb3b mrc1a sec61a1 thbs4b c3a.1 calr3b hgs atp6v1g1 ctss2.2 tuba1b tubb5 itga5 rab5c scarb1 tuba8l2 sec61g thbs1b thbs2b zgc:174855 tuba1a actb1 si:ch211-114n24.6
0.000223689	32	314	2.266163125	Path:dre05132 Salmonella infection	http://www.genome.jp/kegg-bin/show_pathway?dre05132	rhoab wasla mapk9 casp3a hsp90aa1.1 rock2a arpc5a TXN tuba1b akt2 tubb5 rab5c tuba8l2 tlr5a actr3 myl9b rela brk1 txn tab2 ahnak nckap1 plekhm2 si:ch211-125o16.4 arl8a flncb tuba1a actb1 mapk8b map2k6 si:ch211-114n24.6 pfn1
0.000227861	30	287	2.324396411	Path:dre04810 Regulation of actin cytoskeleton	http://www.genome.jp/kegg-bin/show_pathway?dre04810	wasf1 itgb3b iqgap1 arhgap35a rhoab wasla itga3b vclb rock2a myh9a itgb4 arpc5a apc itga5 tmsb actr3 scinlb myl9b brk1 itga2b ppp1r12a itga11a rras2 mylk2 myh9b nckap1 arhgef12a actb1 abi2b cxcl12b
0.000247095	16	106	3.356486893	Path:dre03013 Nucleocytoplasmic transport	http://www.genome.jp/kegg-bin/show_pathway?dre03013	nup214 ran ipo7 thoc5 xpo6 ndc1 sumo3b sumo2b gle1 ipo4 ahctf1 xpo1a upf3a rangap1b rangap1a nup98
0.000420851	22	187	2.616085372	Path:dre04140 Autophagy-animal	http://www.genome.jp/kegg-bin/show_pathway?dre04140	mapk9 itpr1b eif2s1b eif2s1a map1lc3b gabarapa akt2 gabarapl2 sqstm1 map1lc3a ctsba atg4c rras2 ulk1b ambra1b si:ch211-11n16.2 akt1s1 rab1aa supt20 zgc:174855 mapk8b hmgb1b
0.001672308	21	194	2.407068242	Path:dre04210 Apoptosis	http://www.genome.jp/kegg-bin/show_pathway?dre04210	mapk9 itpr1b casp3a eif2s1b eif2s1a ctss2.2 ctsc tuba1b birc5a akt2 tuba8l2 gadd45ga ctsba rela gadd45bb ctsf zgc:174855 tuba1a actb1 mapk8b si:ch211-114n24.6
0.001672308	10	56	3.970843869	Path:dre04216 Ferroptosis	http://www.genome.jp/kegg-bin/show_pathway?dre04216	fthl28 tfa map1lc3b gpx4a ncoa4 slc3a2b zgc:56095 map1lc3a acsl1b fthl31
0.001672308	16	126	2.823711195	Path:dre04625 C-type lectin receptor signaling pathway	http://www.genome.jp/kegg-bin/show_pathway?dre04625	rhoab mapk9 itpr1b ptgs2a calm3a ptpn11a plk3 calm2a akt2 ptpn11b rela nfkb2 ppp3r1b rras2 arhgef12a mapk8b
0.004668708	14	113	2.75499256	Path:dre04520 Adherens junction	http://www.genome.jp/kegg-bin/show_pathway?dre04520	iqgap1 rhoab wasla vclb cdh1 ptprfa insrb snai1a nectin3b afdna wasa fynb actb1 snai1b
0.005354202	16	142	2.505546554	Path:dre00190 Oxidative phosphorylation	http://www.genome.jp/kegg-bin/show_pathway?dre00190	ndufab1b atp5l atp6v1g1 cox6a1 cox6b2 ndufa11 atp5pd ndufa6 atp5mf atp5mc1 uqcrfs1 ndufc2 ndufs5 cox5aa sdhb ndufs7
0.005689495	28	323	1.927641853	Path:dre04144 Endocytosis	http://www.genome.jp/kegg-bin/show_pathway?dre04144	rhoab wasla ap2s1 prkci hsp70.3 arrb2a ist1 hgs arpc5a rab5c amph ap2m1b dab2 ehd1a actr3 epn1 rab11ba rab10 bin1b arap3 asap2b vps35 eps15l1a ehd4 hspa8 arfgap2 eps15 iqsec2b
0.006705223	12	93	2.869254924	Path:dre04137 Mitophagy-animal	http://www.genome.jp/kegg-bin/show_pathway?dre04137	mapk9 map1lc3b gabarapa gabarapl2 sqstm1 map1lc3a rela foxo3a rras2 ulk1b ambra1b mapk8b
0.006802352	13	107	2.701658258	Path:dre01232 Nucleotide metabolism	http://www.genome.jp/kegg-bin/show_pathway?dre01232	ak2 asmtl uck2b ampd3b adsl ada2a gmps dctpp1 ada cant1b pnp5b entpd5a dtymk
0.006802352	19	191	2.212030302	Path:dre04218 Cellular senescence	http://www.genome.jp/kegg-bin/show_pathway?dre04218	itpr1b calm3a calm2a tgfb2 akt2 gadd45ga sqstm1 rela ppp3r1b foxo3a gadd45bb rras2 rad50 trpv4 zfp36l1a map2k6 foxo1a eif4ebp1
0.010499987	18	184	2.175331858	Path:dre05168 Herpes simplex virus 1 infection	http://www.genome.jp/kegg-bin/show_pathway?dre05168	itgb3b si:ch73-237c6.1 pou2f2a casp3a c3a.1 calr3b eif2s1b eif2s1a ptpn11a akt2 itga5 ptpn11b rela eif2b1 tab2 znf1007 eif2ak1 ifih1
0.014012188	14	131	2.376443964	Path:dre01200 Carbon metabolism	http://www.genome.jp/kegg-bin/show_pathway?dre01200	gpia aco2 pgam1a pgam1b psat1 eno1a fbp1a echs1 idh2 pdha1a acss1 sdhb mut me1
0.01631779	7	43	3.619932085	Path:dre00970 Aminoacyl-tRNA biosynthesis	http://www.genome.jp/kegg-bin/show_pathway?dre00970	vars1 dars1 iars1 qars1 farsb nars1 farsa
0.017818855	16	165	2.156288549	Path:dre04621 NOD-like receptor signaling pathway	http://www.genome.jp/kegg-bin/show_pathway?dre04621	rhoab mapk9 itpr1b hsp90aa1.1 map1lc3b gabarapa TXN p2rx7 gabarapl2 map1lc3a ctsba rela txn tab2 antxr1c mapk8b
0.017891083	10	81	2.745274773	Path:dre00310 Lysine degradation	http://www.genome.jp/kegg-bin/show_pathway?dre00310	aldh9a1a.1 echs1 gcdha aldh3a2b setd1a kmt2a aadat ash1l plod1a setd2
0.023299376	11	98	2.495959003	Path:dre03015 mRNA surveillance pathway	http://www.genome.jp/kegg-bin/show_pathway?dre03015	etf1b tardbp gspt1l ppp2r5eb fus ppp2r2d cstf3 gle1 taf15 upf3a pabpc1a
0.026374017	9	73	2.741514123	Path:dre03008 Ribosome biogenesis in eukaryotes	http://www.genome.jp/kegg-bin/show_pathway?dre03008	ran wdr3 utp6 rbm28 nop56 fbl riok2 nop58 xpo1a
0.049893555	9	81	2.470747296	Path:dre00010 Glycolysis/Gluconeogenesis	http://www.genome.jp/kegg-bin/show_pathway?dre00010	aldh9a1a.1 gpia pgam1a pgam1b eno1a fbp1a pdha1a aldh3a2b acss1
0.053703657	15	173	1.928039797	Path:dre04910 Insulin signaling pathway	http://www.genome.jp/kegg-bin/show_pathway?dre04910	mapk9 prkci ptprfa flot2a insrb calm3a fbp1a calm2a akt2 ppp1r3ca trip10a prkar2aa mapk8b foxo1a eif4ebp1
0.056648179	28	397	1.568333296	Path:dre04010 MAPK signaling pathway	http://www.genome.jp/kegg-bin/show_pathway?dre04010	rasa1a mapk9 efna3b casp3a insrb srfa hsp70.3 ppm1aa arrb2a rps6kal dusp6 tgfb2 akt2 gadd45ga rela nfkb2 ppp3r1b tab2 gadd45bb cacna2d2a rras2 cacna1ba epha2b flncb hspa8 mapk8b map2k6 si:dkey-253i9.4
0.056648179	15	176	1.895175483	Path:dre04068 FoxO signaling pathway	http://www.genome.jp/kegg-bin/show_pathway?dre04068	mapk9 insrb plk1 stat3 gabarapa plk3 tgfb2 akt2 homer3b gadd45ga gabarapl2 foxo3a gadd45bb mapk8b foxo1a
0.056648179	14	160	1.945713496	Path:dre04120 Ubiquitin mediated proteolysis	http://www.genome.jp/kegg-bin/show_pathway?dre04120	keap1b ube2j2 ube4b prpf19 rchy1 ube2l3b stub1 cul4a ube2q2 ube2f huwe1 anapc1 anapc15 ube2a
0.093033298	3	14	4.765012642	Path:dre03450 Non-homologous end-joining	http://www.genome.jp/kegg-bin/show_pathway?dre03450	xrcc5 rad50 dclre1c
0.099651796	15	190	1.755530973	Path:dre04217 Necroptosis	http://www.genome.jp/kegg-bin/show_pathway?dre04217	hist1h2a6 fthl28 mapk9 hist1h2a2 si:ch1073-153i20.5 hsp90aa1.1 stat3 glulb zgc:56095 sqstm1 h2ax1 fthl31 hist1h2a4 mapk8b hmgb1b
0.106952677	7	66	2.358440601	Path:dre00240 Pyrimidine metabolism	http://www.genome.jp/kegg-bin/show_pathway?dre00240	asmtl uck2b umps dctpp1 cant1b entpd5a dtymk
0.106952677	7	66	2.358440601	Path:dre00330 Arginine and proline metabolism	http://www.genome.jp/kegg-bin/show_pathway?dre00330	p4ha1b aldh9a1a.1 ckbb p4ha2 aldh3a2b p4ha1a amd1
0.112039551	16	212	1.678243446	Path:dre04310 Wnt signaling pathway	http://www.genome.jp/kegg-bin/show_pathway?dre04310	rhoab mapk9 tle3a psen1 fzd10 fzd2 rock2a apc rspo1 serpinf1 ppp3r1b wnt2bb znrf3 fzd9a lgr4 mapk8b
0.119569692	6	54	2.470747296	Path:dre00620 Pyruvate metabolism	http://www.genome.jp/kegg-bin/show_pathway?dre00620	aldh9a1a.1 hagh pdha1a aldh3a2b acss1 me1
0.119569692	8	84	2.117783397	Path:dre03018 RNA degradation	http://www.genome.jp/kegg-bin/show_pathway?dre03018	hspd1 eno1a tob1a exosc9 c1d lsm7 pabpc1a parn
0.119569692	13	164	1.762667278	Path:dre04270 Vascular smooth muscle contraction	http://www.genome.jp/kegg-bin/show_pathway?dre04270	rhoab itpr1b rock2a calm3a myh9a calm2a prkg1a myl9b ppp1r12a mylk2 npr1a myh9b arhgef12a
0.120604489	6	55	2.425824618	Path:dre00071 Fatty acid degradation	http://www.genome.jp/kegg-bin/show_pathway?dre00071	aldh9a1a.1 echs1 gcdha acadl acsl1b aldh3a2b
0.120604489	15	200	1.667754425	Path:dre04150 mTOR signaling pathway	http://www.genome.jp/kegg-bin/show_pathway?dre04150	rhoab insrb fzd10 fzd2 strada atp6v1g1 rps6kal akt2 slc3a2b wnt2bb fzd9a ulk1b akt1s1 flcn eif4ebp1
0.133390368	12	152	1.755530973	Path:dre04110 Cell cycle	http://www.genome.jp/kegg-bin/show_pathway?dre04110	plk1 rad21a mcm4 tgfb2 cdkn1ca gadd45ga gadd45bb smc1a ywhag2 mcm6 anapc1 anapc15
0.145915629	8	89	1.998806801	Path:dre04920 Adipocytokine signaling pathway	http://www.genome.jp/kegg-bin/show_pathway?dre04920	mapk9 stat3 ptpn11a akt2 ptpn11b rela acsl1b mapk8b
0.165741551	12	159	1.678243446	Path:dre00230 Purine metabolism	http://www.genome.jp/kegg-bin/show_pathway?dre00230	ak2 ampd3b adsl ada2a gmps ada cant1b pnp5b pde6gb entpd5a npr1a pde8a
0.165741551	5	46	2.417035398	Path:dre00260 Glycine serine and threonine metabolism	http://www.genome.jp/kegg-bin/show_pathway?dre00260	pgam1a pgam1b psat1 sardh gcat
0.184945834	6	63	2.117783397	Path:dre04622 RIG-I-like receptor signaling pathway	http://www.genome.jp/kegg-bin/show_pathway?dre04622	mapk9 pin1 rela otud5a ifih1 mapk8b
0.18509026	4	34	2.616085372	Path:dre00020 Citrate cycle (TCA cycle)	http://www.genome.jp/kegg-bin/show_pathway?dre00020	aco2 idh2 pdha1a sdhb
0.18509026	3	21	3.176675095	Path:dre01210 2-Oxocarboxylic acid metabolism	http://www.genome.jp/kegg-bin/show_pathway?dre01210	aco2 idh2 aadat
0.194579576	11	148	1.65272961	Path:dre04114 Oocyte meiosis	http://www.genome.jp/kegg-bin/show_pathway?dre04114	itpr1b plk1 calm3a calm2a rps6kal ppp2r5eb ppp3r1b smc1a ywhag2 anapc1 anapc15
