## Supplementary File 7 for "Transcriptome profiling of tendon fibroblasts at the onset of embryonic muscle contraction reveals novel force-responsive genes"

### Sheet: Sheet1
Name	Sequence	Gene	Usage	Primer Pair Efficiency (for RT-qPCR)
matn1-FP	CACCCGGATCTTTCAAGTGC	matrilin 1	in situ hybridization probe synthesis
matn1-RP-T7	TAATACGACTCACTATAGGGATTTACACACCACGTCCCCA		in situ hybridization probe synthesis
klf2a-FP	GCAGCAGCTATATACCGGGG	kruppel like factor 2a	in situ hybridization probe synthesis
klf2a-RP-T7	TAATACGACTCACTATAGGGAGCCTTCCCAACTGCAATGA		in situ hybridization probe synthesis
mxra5b-FP	TGGCATCTCCAAACAGGTCC	matrix remodeling associated 5b	in situ hybridization probe synthesis
mxra5b-RP-T7	TAATACGACTCACTATAGGGGGCTGGATTAACTTCCGCCT		in situ hybridization probe synthesis
rpl13a-FP-qPCR	TCTGGAGGACTGTAAGAGGTATGC	ribosomal protein L13a	RT-qPCR	1.86
rpl13a-RP-qPCR	AGACGCACAATCTTGAGAGCAG		RT-qPCR
matn1-FP-qPCR	CTATGCATCTTGGGAGCTCAA	matrilin 1	RT-qPCR	1.92
matn1-RP-qPCR	ACTTTAACCTGCTCGAACTCAG		RT-qPCR
klf2a-FP-qPCR	CAGTTACCGTGCAATTCTGTG	kruppel like factor 2a	RT-qPCR	1.94
klf2a-RP-qPCR	CGTTTCTGATGGTAAAAGTGCC		RT-qPCR
mxra5b-FP-qPCR	AGACGGTGCTTTTCAGGATC	matrix remodeling associated 5b	RT-qPCR	1.91
mxra5b-RP-qPCR	GATGGAGGAGATGTGGTTGTG		RT-qPCR
